# Epigenomic landscape of the human dorsal root ganglion: sex differences and transcriptional regulation of nociceptive genes

**DOI:** 10.1101/2024.03.27.587047

**Authors:** Úrzula Franco-Enzástiga, Nikhil N. Inturi, Keerthana Natarajan, Juliet M. Mwirigi, Khadija Mazhar, Johannes C.M. Schlachetzki, Mark Schumacher, Theodore J. Price

## Abstract

Gene expression is influenced by chromatin architecture via controlled access of regulatory factors to DNA. To better understand gene regulation in the human dorsal root ganglion (hDRG) we used bulk and spatial transposase-accessible chromatin technology followed by sequencing (ATAC-seq). Using bulk ATAC-seq, we detected that in females diverse differentially accessible chromatin regions (DARs) mapped to the X chromosome and in males to autosomal genes. EGR1/3 and SP1/4 transcription factor binding motifs were abundant within DARs in females, and JUN, FOS and other AP-1 factors in males. To dissect the open chromatin profile in hDRG neurons, we used spatial ATAC-seq. The neuron cluster showed higher chromatin accessibility in GABAergic, glutamatergic, and interferon-related genes in females, and in Ca^2+^-signaling-related genes in males. Sex differences in transcription factor binding sites in neuron-proximal barcodes were consistent with the trends observed in bulk ATAC-seq data. We validated that *EGR1* expression is biased to female hDRG compared to male. Strikingly, *XIST*, the long-noncoding RNA responsible for X inactivation, hybridization signal was found to be highly dispersed in the female neuronal but not non-neuronal nuclei suggesting weak X inactivation in female hDRG neurons. Our findings point to baseline epigenomic sex differences in the hDRG that likely underlie divergent transcriptional responses that determine mechanistic sex differences in pain.
