## Supplementary tables for "Epigenomic landscape of the human dorsal root ganglion: sex differences and transcriptional regulation of nociceptive genes"

### Sheet: Table S1
Sample ID (paper)	Age	Sex	COD	Bulk ATAC-seq	nucRNA-seq	Internal ID
M1	19	M	Head Trauma/GSW	Y	Y	246-1
F1	43	F	Anoxia/PE	Y	N	246-2
F2	25	F	Head Trauma/Blunt Injury/MVA	Y	Y	246-3
F3	39	F	Anoxia/Cardiac/Poss overdose	Y	Y	246-4
F4	51	F	Anoxia/ Arrhythmia/Cardiac Arrest	Y	Y	276-1
M2	34	M	Head Trauma/Blunt Injury/non-MVA	Y	Y	276-2
M3	47	M	CVA/Stroke	Y	Y	276-3
M4	62	M	Anoxia/Respiratory/Flu A +	Y	Y	276-4
F5	23	F	Anoxia/PE	Y	N	276-6
*GWS: Gunshot wounds, MVA: Motor Vehicle Accident, CVA: Cardiovascular Accident.

### Sheet: Table S2
Sample ID (paper)	Qubit (ng/ul)	RQN	Internal ID
M1	13.9	1.3	246-1
F2	21.8	7.5	246-3
F3	29	3.2	246-4
F4	30.8	5.6	276-1
M2	21	6.3	276-2
M3	17.5	7.9	276-3
M4	24.8	4	276-4

### Sheet: Table S3
Sample ID (paper)	Age	Sex	COD	Internal ID
M1S	19	M	Head Trauma/GSW	NP-246-1
F3S	39	F	Anoxia/Cardiac/Poss overdose	NP-246-4
M4S	62	M	Anoxia/Respiratory/Flu A +	NP-276-4
F5S	23	F	Anoxia/PE	NP-276-6
M6S	34	M	Head Trauma/Blunt Injury/non-MVA	NP-V1
M5S	29	M	Head Trauma/Blunt Injury	NP-V2
M7S	31	M	Anoxia/Drug Overdose	NP-V3
F6S	47	F	CVA/Stroke	NP-V4
*GWS: Gunshot wounds, PE: Pulmonary Embolism;
CVA: CerebroVascular Accident, MVA: Motor Vehicle Accident

### Sheet: Table S4
Donor ID	Sex	Age	COD
1	F	52	Cerebrovascular accident/Stroke
2	F	36	Anoxia/Asphyxiation
3	F	60	Anoxia/Intracranial bleeding/Intracerebral hemorrhage
4	F	55	Anoxia/Cardiovascular
5	F	31	Anoxia/Cardiovascular/Overdose
6	M	45	Anoxia
7	M	42	Head trauma/Blunt injury
8	M	45	Anoxia/Drug Intoxication
9	M	31	Anoxia/Cardiovascular
10	M	52	Head trauma/Motor vehicle accident

### Sheet: Table S5
Donor ID	Sex	Age	COD
1	Female	60	Anoxia/Intracranial bleeding/Intracerebral hemorrhage
2	Female	55	Anoxia/Cardiovascular
3	Female	31	Anoxia/Cardiovascular/Overdose
4	Male	45	Anoxia
5	Male	42	Head trauma/Blunt injury

### Sheet: Table S6
Sample ID (paper)	Median fragments per pixel	TSSe score	FRiP	Number of peaks	Fraction of duplicates	Sequenced read pairs	Internal ID
M1S	34319.5	3.591	0.0856	79353	0.2126	248098699	NP-246-1
F3S	46650	6.523	0.1537	117026	0.1536	256747760	NP-246-4
M4S	49913	6.821	0.1679	115721	0.1302	248170049	NP-276-4
F5S	51757	5.369	0.1084	88332	0.1558	256946426	NP-276-6
M6S	40350	6.469	0.1176	89246	0.1963	248461094	NP-V1
M5S	38675.5	4.907	0.1437	89869	0.2301	243895175	NP-V2
M7S	56164	6.0475	0.1981	117258	0.1898	276884883	NP-V3
F6S	48857.5	3.681	0.0458	40497	0.1025	260989392	NP-V4

### Sheet: Table S7
Sample ID (paper)	Non-nuclear read pairs	Non-nuclear read pairs percentage (%)	Internal ID
M1S	0.025	2.5	NP-246-1
F3S	0.0334	3.34	NP-246-4
M4S	0.0537	5.37	NP-276-4
F5S	0.0474	4.74	NP-276-6
M6S	0.0622	6.22	NP-V1
M5S	0.0383	3.83	NP-V2
M7S	0.0451	4.51	NP-V3
F6S	0.0269	2.69	NP-V4
